# Starvation-induced autophagy occurs independently of the ATG1 complex in Chlamydomonas

**DOI:** 10.64898/2026.03.23.713624

**Authors:** Yong Zou, Yixin Wu, Simon Stael, Panagiotis N. Moschou, Xiaohong Zhuang, Elena A. Minina, Peter V. Bozhkov

## Abstract

The survival of eukaryotes during starvation depends on effective nutrient recycling *via* autophagy. Accordingly, loss of autophagy-related (ATG) proteins, including the nutrient-sensing ATG1 kinase complex, typically results in reduced fitness or lethality under nutrient limitation. The green alga *Chlamydomonas reinhardtii* provides a tractable model for autophagy studies, as its ATG repertoire is encoded by single-copy genes. Here, we generated a comprehensive library of *ATG* deletion mutants and examined their growth and autophagy during starvation. Surprisingly, starvation-induced autophagy occurred in the absence of ATG1 complex components (ATG1, ATG11, ATG13, and ATG101), revealing ATG1-independent autophagy and challenging the canonical model for autophagy initiation.
