## Additional file 2 for "Starvation-induced autophagy occurs independently of the ATG1 complex in Chlamydomonas"

### Sheet: Table S1
Table S1 Accesstion numbers of autophagy-related (ATG) genes in selected species
	TOR complex			ATG1 initiation complex				PI3K nucleation complex				AT9 cycling complex			ATG8 and ATG12 conjugation systems
	TOR	LST8	RAPTOR	ATG1	ATG11	ATG13	ATG101	ATG6	ATG14	VPS15	VPS34	ATG2	ATG9	ATG18	ATG3	ATG4	ATG5	ATG7	ATG8	ATG10	ATG12	ATG16
	At1g50030	At3g18140	At3g08850	At2g37840	At4g30790	At3g49590	At5g66930	At3g61710	At1g77890	At4G29380	At1g60490	At3G19190	At2g31260	At3G62770	At5g61500	At2g44140	At5G17290	At5g45900	AT2G05630	AT3G07525	At1g54210	At5g50230
	Solyc01G004096	Solyc03T001194	Solyc09T000721	Solyc10G002775	Solyc07G000104	Solyc06T002150	Solyc02T000898	Solyc05T002136	Solyc04T002243	Solyc04T000494	Solyc04T000622	Solyc01T004007	Solyc04T000262	Solyc07T000121	Solyc06T000609	Solyc01T000096	Solyc02T000574	Solyc11T002249	Solyc07T002630	Solyc09G001168	Solyc12T002082	Solyc03T002445
	LOC_Os03g52794	LOC_Os03g47780	LOC_Os12g01922	LOC_Os03g02980	LOC_Os02g08350	LOC_Os04g45570	LOC_Os12g26044	LOC_Os03g44200	LOC_Os07g43322	LOC_Os02g55340	LOC_Os05g08810	LOC_Os06g15700	LOC_Os03g14380	LOC_Os02g54910	LOC_Os01g10290	LOC_Os04g58560	LOC_Os02g02570	LOC_Os01g42850	LOC_Os04g53240	LOC_Os04g41990	LOC_Os06g10340	LOC_Os03g53510
	Zm00001d037950	Zm00001d007577	Zm00001d023230	Zm00001d047833	Zm00001d053741	Zm00001d025950	Zm00001d051033	Zm00001d042303	Zm00001d006916	Zm00001d052028	Zm00001d050219	Zm00001d045692	Zm00001d028417	Zm00001d018355	Zm00001d000178	Zm00001d001790	Zm00001d015009	Zm00001d011347	Zm00001d006474	Zm00001d025765	Zm00001d018259	Zm00001d033994
	Thupl.29377185s0001	Thupl.29381895s0003	Thupl.29380021s0008	Thupl.29378597s0003	Thupl.29380738s0019	Thupl.29381234s0007	Thupl.29381499s0006	Thupl.29377299s0009	Thupl.29380985s0002	Thupl.29379877s0003	Thupl.29377821s0004	Thupl.29378743s0008	Thupl.29379095s0017	Thupl.29379293s0011	Thupl.29379693s0012	Thupl.29379990s0002	Thupl.29379849s0001	Thupl.29379797s0011	Thupl.29381102s0014	Thupl.29378245s0015	Thupl.29379352s0014	Thupl.29377794s0006
	Sphfalx04G068300	Sphfalx15G008400	Sphfalx06G053200	Sphfalx12G083200	Sphfalx17G004000	Sphfalx20G003400	Sphfalx12G009200	Sphfalx02G030700	Sphfalx13G122500	Sphfalx04G118800	Sphfalx08G076300	Sphfalx18G066900	Sphfalx15G076700	Sphfalx10G044000	Sphfalx01G034100	Sphfalx07G048500	Sphfalx01G203000	Sphfalx09G024400	Sphfalx10G100200	Sphfalx08G121200	Sphfalx04G106800	Sphfalx14G076700
	Pp3c6_4910V3	Pp3c11_25160V3	Pp3c9_4770V3	Pp3c18_19590V3	Pp3c19_12090V3	Pp3c2_10630V3	Pp3c11_5110V3	Pp3c1_21510V3	Pp3c5_11170V3	Pp3c9_3860V3	Pp3c10_8910V3	Pp3c13_15610V3	Pp3c2_1820V3	Pp3c7_8510V3	Pp3c8_11900V3	Pp3c11_22820V3	Pp3c4_11110V3	Pp3c24_8100V3	Pp3c17_5780V3	Pp3c26_2050V3	Pp3c4_29920V3	Pp3c2_6010V3
	Mapoly0047s0119	Mapoly0012s0149	Mapoly0002s0262	Mapoly0022s0025	Mapoly0041s0089	Mapoly0074s0075	Mapoly0011s0084	Mapoly0091s0016	Mapoly0103s0077	Mapoly0002s0158	Mapoly0003s0185	Mapoly0038s0067	Mapoly0002s0148	Mapoly0027s0044	Mapoly0003s0208	Mapoly0153s0038	Mapoly0019s0054	Mapoly0015s0071	Mapoly0001s0494	Mapoly0002s0314	Mapoly0025s0134	Mapoly0102s0055
	Chlat1_1|8814	Chlat1_1|2573	Chlat1_1|7146	Chlat1_1|7898	Chlat1_1|525	Chlat1_1|3114	Chlat1_1|4121	Chlat1_1|1454	Absent	Chlat1_1|3863	Chlat1_1|5469	Chlat1_1|6412	Chlat1_1|1802	Chlat1_1|7616	Chlat1_1|1969	Chlat1_1|8368	Chlat1_1|6562	Chlat1_1|5073	Chlat1_1|7580	jgi|Chlat1_1|6137	Chlat1_1|6910	Chlat1_1|2581
	Mesvir1_1|6065	Mesvir1_1|23019	Mesvir1_1|18354	Mesvir1|27821	Mesvir1_1|5616	Mesvir1|24043	Mesvir1|26892	Mesvir1_1|27954	Absent	Mesvir1_1|6211	Mesvir1_1|28872	Mesvir1_1|21921	Mesvir1_1|17156	Mesvir1_1|4201	Mesvir1_1|13469	Mesvir1_1|434	Mesvir1_1|24177	Mesvir1_1|7077	Mesvir1_1|28869	Mesvir1_1|16415	Absent	Mesvir1_1|14689
	Bobra.0344s0007-8	Bobra.0148s0073	Bobra.354_2s0022	Bobra.0318s0017	Bobra.0166s0015 (lacking the ATG17 domain)	Bobra.0628s0001.1.p	Bobra.0344s0012	Bobra.49_1s0007	Bobra.0157s0065	Bobra.0239s0019	Absent	Absent	Bobra.0316s0036	Bobra.0571s0001	Bobra.168_2s0012	Bobra.0059s0016 (short)	Bobra.0156s0010	Bobra.0065s0032	Bobra.0159s0063	Absent	Bobra.0095s0044	Bobra.0128s0017
	30586	46341	15593	14907	48029 (lacking the ATG17 domain)	45095	38062	59264	49337	258	37386	15713	37952	3880	12946	55147	42980	36589	27079	Absent	34282	47664
	Cz05g00140	Cz03g32180	Cz09g27010	Cz04g11160	Cz16g18200	Cz19g00200	Cz02g07220	Cz07g00210	Cz03g09200	Cz11g17010	Cz06g18140	Cz03g37030	Cz16g20200	Cz08g13080	Cz01g25020	Cz02g25290	Cz04g12220 (short)	Cz01g37140	Cz07g23120	Absent	Absent	Cz08g02190
	Dusal.0016s00024-26	Dusal.0123s00017	Dusal.0279s00013	Dusal.0421s00001	Dusal.0384s00001 (lacking the ATG17 domain)	Dusal.0287s00002	Dusal.0035s00005	Dusal.0105s00003	Absent	Dusal.0353s00010	Dusal.0100s00002	Dusal.0161s00021	Dusal.0319s00007	Dusal.0460s00003	Dusal.0113s00019	Dusal.0698s00002	Dusal.0280s00004 (short)	Dusal.0034s00028	Dusal.0066s00009	Absent	Dusal.0831s00003	Dusal.0798s00005
	Chleu1_1|8054	Chleu1_1|13556	Chleu1_1|74	Chleu1_1|4531	Chleu1_1|11441	Absent	Chleu1_1|10563	Chleu1_1|10968	Chleu1_1|6193	Chleu1_1|3724	Chleu1_1|5798	Chleu1_1|7463	Chleu1_1|892	Chleu1_1|8472	Chleu1_1|6277	Chleu1_1|9892	Chleu1_1|9571	Chleu1_1|2938	Chleu1_1|12276	Chleu1_1|72	Absent	Chleu1_1|6356
	Cre09.g400553	Cre17.g713900	Cre08.g371957	Cre09.g391245	Cre16.g651350	Cre16.g659000	Cre07.g334700	Cre01.g020264	Cre08.g377600	Cre06.g290500	Cre01.g035500	Cre09.g801072	Cre09.g391500	Cre10.g457550	Cre02.g102350	Cre12.g510100	Cre14.g630907	Cre03.g165215	Cre16.g689650	Cre12.g532314	Cre12.g557000	Cre05.g800514
	Vocar.0014s0198	Vocar.0026s0114	Vocar.0065s0020	Vocar.0056s0002	Vocar.0032s0085 (lacking the ATG17 domain)	Absent	Vocar.0013s0250	Vocar.0045s0002	Vocar.0053s0016	Vocar.0001s1556	Vocar.0001s0762	Vocar.0008s0067	D8U1U5*	Vocar.0020s0155	Vocar.0006s0135	Vocar.0016s0213	Vocar.0017s0123	Vocar.0005s0151	Vocar.0023s0118	Absent	Vocar.0023s0118	Vocar.0078s0010
	21889	213837	17707	17653	52359	41525	185256	60339	48025	50868	42284	60091	151596	156451	161632	Absent	54469	45687	124093	Absent	9616	19797
	Batpra1|2723	Batpra1|5591	Batpra1|5481	Batpra1|5550	Absent	Absent	Batpra1|3774	Batpra1|7345	Absent	Batpra1|7865	Batpra1|7617	Batpra1|6428	Batpra1|4643	Batpra1|5454	Batpra1|5805	Batpra1|3453	Batpra1|7479 (not sure)	Batpra1|5733	Batpra1|2769	Absent	Batpra1|5447	Batpra1|6757
	Ost9901_3|19336	Ost9901_3|32128	Ost9901_3|41144	Ost9901_3|41102	Absent	Ost9901_3|25201	Ost9901_3|8673	Ost9901_3|7055	Ost9901_3|18276 (No ATG14 domin)	Ost9901_3|30739	Ost9901_3|34142	Ost9901_3|24424	Ost9901_3|38402	Ost9901_3|41442	Ost9901_3|12653	Ost9901_3|49430	Ost9901_3|28357 (not sure)	Ost9901_3|49932	Ost9901_3|29190	Absent	Ost9901_3|32003	Ost9901_3|39442
	Ostta4221_3|69551	Ostta4221_3|75039	Ostta4221_3|74942	Ostta4221_3|75005	Absent	Ostta4221_3|70102	Ostta4221_3|71488	Ostta4221_3|74240	Ostta4221_3|71746	Ostta4221_3|73578	Ostta4221_3|73350	Ostta4221_3|74052	Ostta4221_3|74608	Ostta4221_3|74907	Ostta4221_3|75228	Ostta4221_3|73778	Ostta4221_3|72396 (not sure)	Ostta4221_3|75170	Ostta4221_3|69590	Ostta4221_3|75107	Ostta4221_3|74914	Ostta4221_3|70531
	Q95Q95	E5QCF5	G5EF88	Q23023	A0A3P6PAV3	P34379	H2L0S0	Q22592	Q9XWQ4	Q23669	Q9TXI7	Q21480	Q3T903	O16466	Q9N369	K8ESC5	Q3V5I7	G5EBK4	Q09490	Q18991	Q10931	Q19124
	Q9VK45	B4F5L6	C3KKC3	Q9VU14	Q7KTS2	Q9VHR6	Q9VWQ1	Q9VCE1	Q9VAP6	Q9VHH2	Q9W1M7	Q9VZX7	Q7JQL5	M9PHS3	Q9VVS6	Q9VPW2	Q9W3R7	Q7JY94	X2JEE0	Q4V6A8	Q9VTU1	Q9VAF9
	Q06RG6	B2GPI2	A0A8M6Z171	B3DJH7	E7FFM2	Q7SYE0	Q3B736	F1RCP1	F1R340	E9QFS6	F1Q9F3	A0A8M9PU90	A2RV24	A0A8M1P910	Q6PFS7	Q6DG88	F1RDC0	A0A8M9QHT7	F1QY33	Q3B7E0	F5ATB4	A0AB32T1C2
	P42345	Q9BVC4	Q8N122	O75385	Q8TDY2	O75143	Q9BSB4	Q14457	Q6ZNE5	Q99570	Q8NEB9	Q2TAZ0	Q7Z3C6	Q5MNZ9	Q9NT62	Q9Y4P1	Q9H1Y0	O95352	O95166	Q9H0Y0	O94817	Q676U5
	P35169	P41318	P38873	P53104	Q12527	Q06628	Absent	Q02948	P38270	P22219	P22543	P53855	Q12142	P43601	P40344	P53867	Q12380	P38862	P38182	Q07879	P38316	Q03818
* absent in the Phytozome gene model but present in UniProt; an alternative gene model was identified in Phytozome.

### Sheet: Table S2
Table S2 ATG genes in Arabidopsis thaliana and Chlamydomonas reinhardtii
Protein complex	Gene name in Arabidopsis	Gene accession number in TAIR10	Gene locus in Chlamydomonas v6.1	Gene name in Chlamydomonas
ATG1 initiation complex	ATG1A	AT3G61960	Cre09.g391245_4532	ATG1
	ATG1B	AT3G53930
	ATG1C	AT2G37840
	ATG1T	AT1G49180
	ATG11	AT4G30790	Cre16.g651350_4532	ATG11
	ATG13A	AT3G49590	Cre16.g659000_4532	ATG13
	ATG13B	AT3G18770
	ATG101	AT5G66930	Cre07.g334700_4532	ATG101
PI3K nucleation complex	ATG6	AT3G61710	Cre01.g020264_4532	ATG6
	ATG14A	AT1G77890	Cre08.g377600_4532*	ATG14
	ATG14B	AT4G08540
	VPS15	AT4G29380	Cre06.g290500_4532	VPS15
	VPS34	AT1G60490	Cre01.g035500_4532	VPS34
ATG9 cycling complex	ATG2	AT3G19190	Cre09.g801072_4532	ATG2
	ATG9	AT2G31260	Cre09.g391500_4532	ATG9
	ATG18A	AT3G62770	Cre10.g457550_4532 Cre10.g425750_4532#	ATG18
	ATG18B	AT4G30510
	ATG18C	AT2G40810
	ATG18D	AT3G56440
	ATG18E	AT5G05150
	ATG18F	AT5G54730
	ATG18G	AT1G03380
	ATG18H	AT1G54710
ATG8 and ATG12 conjugation system	ATG5	AT5G17290	Cre14.g630907_4532	ATG5
	ATG7	AT5G45900	Cre03.g165215_4532	ATG7
	ATG10	AT3G07525	Cre12.g532314_4532	ATG10
	ATG12A	AT1G54210	Cre12.g557000_4532	ATG12
	ATG12B	AT3G13970
	ATG16	AT5G50230	Cre05.g800514_4532	ATG16
	ATG3	AT5G61500	Cre02.g102350_4532	ATG3
	ATG4A	AT2G44140	Cre12.g510100_4532	ATG4
	ATG4B	AT3G59950
	ATG7	AT5G45900	Cre03.g165215_4532	ATG7
	ATG8A	AT4G21980	Cre16.g689650_4532	ATG8
	ATG8B	AT4G04620
	ATG8C	AT1G62040
	ATG8D	AT2G05630
	ATG8E	AT2G45170
	ATG8F	AT4G16520
	ATG8G	AT3G60640
	ATG8H	AT3G06420
	ATG8I	AT3G15580
* Although this gene is annotated as ATG14 in the Chlamydomonas genome, BLAST searches using Arabidopsis ATG14 homologs as queries do not retrieve this gene. In contrast, when the Chlamydomonas ATG14 sequence is used as a query in BLAST searches against the Arabidopsis genome, both ATG14A and ATG14B are identified
# ATG18-like WD40 protein but without the conserved FRRG motif for PI3P binding. As a result, this gene is not edited in our mutant collection.

### Sheet: Table S3
Table S3 Guide RNA and primers for colony PCR analysis of gene deletion mutants
Gene	gRNA sequence	Inserted cassette	Primer name	Primer sequence for colony PCR	Product size in wild type	Theoritical product size in mutants
SRTA	/AltR1/rArCrG rUrGrG rArCrA rGrCrC rUrGrC rArCrC rUrGrG rUrUrU rUrArG rArGrC rUrArU rGrCrU /AltR2/	Hsp70/RBCS2 promoter+the Sh ble gene (Zeocin resistance) + RBCS2 terminator	06I2	TGAGTGCTACTGCTTCGGAC	384	1694
			06I3	GCAGAAGCGTTAGTGATGCG
ATG1	/AltR1/rArGrA rArCrC rArArG rArArU rArUrC rUrUrU rCrCrG rUrUrU rUrArG rArGrC rUrArU rGrCrU /AltR2/	Hsp70/RBCS2 promoter+the AphVII gene (hygromycin resistance) + RBCS2 terminator	10A5	CTCCCCCTTCTTAACGCTGG	386	2170
			10A6	TGAGACGGGAAGTTTGAGGC
ATG11	/AltR1/rUrGrG rGrCrG rArCrG rArGrA rArCrC rArGrC rArCrG rUrUrU rUrArG rArGrC rUrArU rGrCrU /AltR2/	Hsp70/RBCS2 promoter+the AphVII gene (hygromycin resistance) + RBCS2 terminator	10C3	CTGGCCGGATTTTCTCGACT	376	2160
			10C4	TCAGGGACCGCATTTGTTGT
ATG13	/AltR1/rUrUrG rArCrC rArUrA rGrArG rCrArU rUrArU rGrUrG rUrUrU rUrArG rArGrC rUrArU rGrCrU /AltR2/	Hsp70/RBCS2 promoter+the AphVII gene (hygromycin resistance) + RBCS2 terminator	10B6	CAGCCCAAAACGCCATATGG	372	2156
			10B7	TTCAACGCGCAGATAGCTGA
ATG101	/AltR1/rCrUrC rCrArC rUrCrG rArGrC rUrUrC rCrArC rGrGrG rUrUrU rUrArG rArGrC rUrArU rGrCrU /AltR2/	Hsp70/RBCS2 promoter+the AphVII gene (hygromycin resistance) + RBCS2 terminator	10C7	TTCCAAAGGACGTGGACTCG	413	2197
			10C8	GGTACGAGCAGGGTACGATG
ATG6	/AltR1/rGrCrC rArUrG rUrArG rArGrU rCrUrG rUrCrC rCrUrG rUrUrU rUrArG rArGrC rUrArU rGrCrU /AltR2/	Hsp70/RBCS2 promoter+the AphVII gene (hygromycin resistance) + RBCS2 terminator	09H9	TTTAGCTATGGAAGGCGCGT	308	2092
			09I1	AAGCCCTAGCAGCTGCAATT
ATG14	/AltR1/rCrUrU rArUrU rGrGrA rGrCrU rGrUrC rArCrA rArArG rUrUrU rUrArG rArGrC rUrArU rGrCrU /AltR2/	Hsp70/RBCS2 promoter+the AphVII gene (hygromycin resistance) + RBCS2 terminator	10B8	CACTGTCACGACTCCAGCTT	496	2280
			10B9	TTCCATTGCTCGTTGTGGGA
VPS15	/AltR1/rGrUrG rGrUrC rArUrG rArArG rGrArC rArCrG rArUrG rUrUrU rUrArG rArGrC rUrArU rGrCrU /AltR2/	Hsp70/RBCS2 promoter+the AphVIII gene (paromycin resistance) + RBCS2 terminator	10C9	TGCCTGTGAGAGTGTATGCG	326	1913
			10D1	TCACTGCCCCTTCCTTTTCC
VPS34	/AltR1/rGrGrU rCrArA rGrGrU rGrUrC rUrGrA rGrCrU rGrCrG rUrUrU rUrArG rArGrC rUrArU rGrCrU /AltR2/	Hsp70/RBCS2 promoter+the AphVII gene (hygromycin resistance) + RBCS2 terminator	13D6	AGGACACTCGCTCAAACCTG	641	2425
			13D7	AACGAACACATCTTTGGCGC
ATG2	/AltR1/rCrU rArArG rUrGrU rCrArA rGrCrU rArGrA rCrArC rGrUrU rUrUrA rGrArG rCrUrA rUrGrCrU/AltR2/	Hsp70/RBCS2 promoter+the AphVII gene (hygromycin resistance) + RBCS2 terminator	10F4	TAGCCCGCGATTCATAGCAG	272	2056
			10F5	CAGCAGGTCCTTGAGCTCAA
ATG9	/AltR1/rGrGrU rArCrA rCrGrC rGrUrG rUrGrA rArGrA rArCrG rUrUrU rUrArG rArGrC rUrArU rGrCrU /AltR2/	Hsp70/RBCS2 promoter+the AphVII gene (hygromycin resistance) + RBCS2 terminator	06D7	CTACCGAACGCACAGCTCA	426	2210
			06D8	TATAGAGGCGCATGGCAAGG
ATG18	/AltR1/rUrUrG rUrUrC rUrGrC rArCrA rArGrU rCrUrC rArUrG rUrUrU rUrArG rArGrC rUrArU rGrCrU /AltR2/	Hsp70/RBCS2 promoter+the AphVII gene (hygromycin resistance) + RBCS2 terminator	10C5	GAGTGGTGTGCTGTACGTGA	419	2203
			10C6	ATCGTGTATGCAGGGCTACG
ATG5	/AltR1/rCrUrG rUrArC rGrArC rCrUrG rCrUrU rUrCrA rGrArG rUrUrU rUrArG rArGrC rUrArU rGrCrU /AltR2/	Hsp70/RBCS2 promoter+the AphVII gene (hygromycin resistance) + RBCS2 terminator	06D1	ATCGCATTGTGCACAAACCC	423	2207
			06D2	GGGTAGGTGGAGCAGGTAGA
ATG10	/AltR1/rArG rArCrG rGrArU rArArC rUrUrA rCrArC rCrCrC rGrUrU rUrUrA rGrArG rCrUrA rUrGrCrU/AltR2/	Hsp70/RBCS2 promoter+the AphVII gene (hygromycin resistance) + RBCS2 terminator	10D4	CTGCGGGTTCACCTGTACAT	320	2104
			10D5	CGCCTCCAGAGCAAGATAGG
ATG12	/AltR1/rArUrA rGrCrA rCrUrA rGrCrU rUrGrG rArCrA rArCrG rUrUrU rUrArG rArGrC rUrArU rGrCrU /AltR2/	Hsp70/RBCS2 promoter+the AphVII gene (hygromycin resistance) + RBCS2 terminator	10B4	GCAGCAGCGGAACAAGAAAA	496	2280
			10B5	GCGTATGCGTGTGTGTGTTT
ATG16	/AltR1/rGrGrG rUrCrU rGrUrA rCrCrG rArGrA rCrArA rGrGrG rUrUrU rUrArG rArGrC rUrArU rGrCrU /AltR2/	Hsp70/RBCS2 promoter+the AphVII gene (hygromycin resistance) + RBCS2 terminator	10C1	GAAGGGGAGGTGTTACGGTG	402	2186
			10C2	CCCAGGTTCCTGACAAGTCC
ATG3	/AltR1/rArCrU rCrArC rArArA rGrArG rCrCrA rArUrU rCrGrG rUrUrU rUrArG rArGrC rUrArU rGrCrU /AltR2/	Hsp70/RBCS2 promoter+the AphVII gene (hygromycin resistance) + RBCS2 terminator	10A9	GCAGCTTAGTTTCCGCGAAG	447	2231
			10B1	AGCCCACACACCAGATAAGC
ATG4	/AltR1/rArArG rUrGrC rArCrC rArCrA rUrUrC rGrUrG rArGrG rUrUrU rUrArG rArGrC rUrArU rGrCrU /AltR2/	Hsp70/RBCS2 promoter+the AphVII gene (hygromycin resistance) + RBCS2 terminator	07B3	TTCGAGTGGCCACCTTCAAA	133	1917
			07B4	ACAACAACCCTAGCTGCTCA
ATG7	/AltR1/rArArC rArCrC rArUrU rGrArG rGrGrA rUrUrU rCrGrG rUrUrU rUrArG rArGrC rUrArU rGrCrU /AltR2/	Hsp70/RBCS2 promoter+the AphVII gene (hygromycin resistance) + RBCS2 terminator	06D3	GATCCCTGTTCTGCACGTGA	308	2092
			06D4	GCACTGTCTTAAGGCCCTGT
ATG8	/AltR1/rGrCrU rCrArC rArGrA rUrArA rGrCrG rGrArA rArGrG rUrUrU rUrArG rArGrC rUrArU rGrCrU /AltR2/	Hsp70/RBCS2 promoter+the AphVII gene (hygromycin resistance) + RBCS2 terminator	06D5	AATTGTTCTGTCGGCCGACT	426	2210
			06D6	AGATTCCGAGTCAGAAGCGC
RACK1	not applicable	not applicable	01D8	CTTCTCGCCCATGACCAC	254	254
			01D9	CCCACCAGGTTGTTCTTCAG

### Sheet: Table S4
Table S4 Strains generated in this study
Strain	Discripions	Antibotic resistance
srta1	SRTA mutant, CC-4533 background	Zeocin
atg1-18	ATG1 mutant, srta1 background	Zeocin, Hygromycin
atg1-22	ATG1 mutant, srta1 background	Zeocin, Hygromycin
atg11-1	ATG11 mutant, srta1 background	Zeocin, Hygromycin
atg11-2	ATG11 mutant, srta1 background	Zeocin, Hygromycin
atg13-2	ATG13 mutant, srta1 background	Zeocin, Hygromycin
atg13-4	ATG13 mutant, srta1 background	Zeocin, Hygromycin
atg101-2	ATG101 mutant, srta1 background	Zeocin, Hygromycin
atg101-5	ATG101 mutant, srta1 background	Zeocin, Hygromycin
atg6-2	ATG6 mutant, srta1 background	Zeocin, Hygromycin
atg6-3	ATG6 mutant, srta1 background	Zeocin, Hygromycin
atg14-1	ATG14 mutant, srta1 background	Zeocin, Hygromycin
atg14-5	ATG14 mutant, srta1 background	Zeocin, Hygromycin
vps15-1	VPS15 mutant, UVM4 background	Paromomycin
vps15-2	VPS15 mutant, UVM4 background	Paromomycin
vps34-6	VPS34 mutant, srta1 background	Zeocin, Hygromycin
vps34-18	VPS34 mutant, srta1 background	Zeocin, Hygromycin
atg2-5	ATG2 mutant, srta1 background	Zeocin, Hygromycin
atg2-8	ATG2 mutant, srta1 background	Zeocin, Hygromycin
atg9-2	ATG9 mutant, srta1 background	Zeocin, Hygromycin
atg9-7	ATG9 mutant, srta1 background	Zeocin, Hygromycin
atg18-3	ATG18 mutant, srta1 background	Zeocin, Hygromycin
atg18-8	ATG18 mutant, srta1 background	Zeocin, Hygromycin
atg5-4	ATG5 mutant, srta1 background	Zeocin, Hygromycin
atg5-6	ATG5 mutant, srta1 background	Zeocin, Hygromycin
atg7-4	ATG7 mutant, srta1 background	Zeocin, Hygromycin
atg7-6	ATG7 mutant, srta1 background	Zeocin, Hygromycin
atg10-4	ATG10 mutant, srta1 background	Zeocin, Hygromycin
atg10-15	ATG10 mutant, srta1 background	Zeocin, Hygromycin
atg12-2	ATG12 mutant, srta1 background	Zeocin, Hygromycin
atg12-5	ATG12 mutant, srta1 background	Zeocin, Hygromycin
atg16-7	ATG16 mutant, srta1 background	Zeocin, Hygromycin
atg16-11	ATG16 mutant, srta1 background	Zeocin, Hygromycin
atg3-3	ATG3 mutant, srta1 background	Zeocin, Hygromycin
atg3-10	ATG3 mutant, srta1 background	Zeocin, Hygromycin
atg4-5	ATG4 mutant, srta1 background	Zeocin, Hygromycin
atg4-6	ATG4 mutant, srta1 background	Zeocin, Hygromycin
atg8-4	ATG8 mutant, srta1 background	Zeocin, Hygromycin
atg8-5	ATG8 mutant, srta1 background	Zeocin, Hygromycin
srta1-185	srta1 expressing mVenus-ATG8	Zeocin, Paromomycin
atg1-185	atg1 mutant expressing mVenus-ATG8, atg1-18 background	Zeocin, Hygromycin, Paromomycin
atg11-185	atg11 mutant expressing mVenus-ATG8, atg11-1 background	Zeocin, Hygromycin, Paromomycin
atg13-185	atg13 mutant expressing mVenus-ATG8, atg13-2 background	Zeocin, Hygromycin, Paromomycin
atg101-185	atg101 mutant expressing mVenus-ATG8, atg101-2background	Zeocin, Hygromycin, Paromomycin
atg6-185	atg6 mutant expressing mVenus-ATG8, atg6-2 background	Zeocin, Hygromycin, Paromomycin
atg14-185	atg14 mutant expressing mVenus-ATG8, atg14-1 background	Zeocin, Hygromycin, Paromomycin
vps15-167	vps15mutant expressing mVenus-ATG8, vps15-1 background	Zeocin, Hygromycin, Paromomycin
vps34-185	vps34mutant expressing mVenus-ATG8, vps34-6 background	Zeocin, Hygromycin, Paromomycin
atg2-185	atg2 mutant expressing mVenus-ATG8, atg2-5 background	Zeocin, Hygromycin, Paromomycin
atg9-185	atg9 mutant expressing mVenus-ATG8, atg9-2 background	Zeocin, Hygromycin, Paromomycin
atg18-185	atg18 mutant expressing mVenus-ATG8, atg18-3 background	Zeocin, Hygromycin, Paromomycin
atg7-185	atg7mutant expressing mVenus-ATG8, atg7-4 background	Zeocin, Hygromycin, Paromomycin
UVM4-167	UVM4 expressing mVenus-ATG8	Hygromycin
atg11 atg1	ATG11 and ATG1 double mutant, srta1 background	Hygromycin, Paromomycin
atg13 atg11	ATG13 and ATG11 double mutant, srta1 background	Hygromycin, Paromomycin
atg1 atg13	ATG1 and ATG13 double mutant, srta1 background	Hygromycin, Paromomycin
atg11 atg101	ATG11and ATG101 double mutant, srta1 background	Hygromycin, Paromomycin
atg13 atg101	ATG13and ATG101 double mutant, srta1 background	Hygromycin, Paromomycin
atg1 atg101	ATG1 and ATG101 double mutant, srta1 background	Hygromycin, Paromomycin

### Sheet: Table S5
Table S5 Plasmids used in this study
Construct number	Construct name	Backbone	Level in MoClo	Module for construction	Selection marker in bacteria	Selection marker in Chlamydomonas	Source
-	pCM0-016	-	L0	-	Spectinomycin	-	Crozet et al., 2018
-	pCM0-017	-	L0	-	Spectinomycin	-	Crozet et al., 2018
-	pCM0-066	-	L0	-	Spectinomycin	-	Crozet et al., 2018
-	pCM0-073	-	L0	-	Spectinomycin	-	Crozet et al., 2018
-	pCM0-074	-	L0	-	Spectinomycin	-	Crozet et al., 2018
-	pCM0-114	-	L0	-	Spectinomycin	-	Crozet et al., 2018
-	pCM0-115	-	L0	-	Spectinomycin	-	Crozet et al., 2018
-	pAGM1301	-	-	-	Spectinomycin	-	Engler et al., 2014
-	pICH47742	-	-	-	Ampicillin	-	Engler et al., 2014
-	pICH47751	-	-	-	Ampicillin	-	Engler et al., 2014
-	pAGM8043	-	-	-	Spectinomycin	-	Engler et al., 2014
-	pICH50892	-	-	-	Ampicillin	-	Engler et al., 2014
pCM0-YZ77	L0-CrATG8-gDNA-B5	pAGM1301	L0	-	Spectinomycin	-	Zou et al., 2025
pCM1-30	L1-Paro	pICH47751	L1	pICH47751, pCM0-17, pCM0-74, pCM0-115	Ampicillin	Paromycin	This study
pCM1-31	L1-Hygro	pICH47751	L1	pICH47751, pCM0-17, pCM0-73, pCM0-115	Ampicillin	Hygromycin	Zou et al., 2024
pCM1-YZ145	L1-mVenus-CrATG8	pICH47742	L1	pICH47742, pCM0-16, pCM0-66, pCM0-YZ77, pCM0-114	Ampicillin	-	This study
pCM2-YZ167	L2-mVenus-ATG8-Hygro	pAGM8043	L2	pAGM8043, pCM1-YZ145, pCM1-31, pICH50892	Spectinomycin	Hygromycin	This study
pCM2-YZ185	L2-mVenus-ATG8-paro	pAGM8043	L2	pAGM8043, pCM1-YZ145, pCM1-30, pICH50892	Spectinomycin	Paromycin	This study

### Sheet: Table S6
Table S6 Raw data used for statistical analysis
Fig. 1b
Strain	Replicate 1	Replicate 2	Replicate 3
srta1	1	1	1
UVM4	0.990121	0.777664	0.727468
atg1	1.08275	1.04592	1.12429
atg11	1.08328	0.893226	0.962558
atg13	1.09835	0.959731	0.952163
atg101	1.08469	0.947756	0.972782
atg6	0.76241	0.772253	0.774846
atg14	0.837951	0.792375	0.750815
vps15	0.623187	0.748086	0.748023
vps34	0.60997	0.751757	0.676848
atg2	0.065517	0.12906	0.150803
atg9	1.0778	1.05624	1.07426
atg18	0.657176	0.741037	0.706016
atg5	0.156732	0.094543	0.151665
atg7	0.21765	0.214344	0.246593
atg10	0.087144	0.088822	0.073693
atg12	0.19254	0.105941	0.195417
atg16	0.100198	0.138044	0.061054
atg3	0.12885	0.216035	0.133348
atg4	0.280002	0.163551	0.272455
atg8	0.174525	0.188919	0.180861
Fig. 1c
Strain	Control					AZD8055
srta1	0.0675757	0.143082	0.157216	0.11256	0.138776	0.499077	0.868692	1.60573	1.0265
UVM4	0.181609	0.270381	0.230582			1.13617	2.21059	0.924401
atg1	0.473639	0.560242	1.05424			1.07893	4.10055	4.26503
atg11	0.382798	0.583025	0.472318			0.941038	1.48781	3.93657
atg13	0.350666	0.386704	0.756656			1.09116	1.88134	3.51009
atg101	0.289609	1.15702	0.400262			1.19517	2.63095	2.27678
atg6	0.256488	0.343035	0.212939			1.18257	0.751837	4.32485
atg14	0.547838	0.0721538	0.241207			2.46511	0.403651	0.747168
vps15	0.270506	0.076665	0.410503			0.995712	0.500434	0.858308
vps34	0.26693	0.167892	0.641085			0.433854	0.661962	1.28285
atg2	13.8603	7.946	9.54718			8.11268	6.41973	12.5043
atg9	0.479775	0.294638	0.827879			1.71451	0.777464	1.92135
atg18	0.54238	0.277626	0.683998			0.940225	0.503753	2.25891
atg5	0.0845913	0.0943413	0.223939	0.313115		0.03827	0.0230669	0.0290111	0.0327633
atg7	0.0388459	0.091906	0.341783			0.0135267	0.127218	0.0294062
atg10	0.027241	0.0730556	0.383537			0.0116361	0.0494976	0.0185647
atg12	0.0263437	0.117357	0.216939			0.0322276	0.0200424	0.0457142
atg16	0.0502409	0.156024	0.146071			0.0364776	0.0377901	0.0637922
atg3	0.171294	0.0908904	0.0253526			0.112013	0.0923346	0.0893948	0.0802319	0.0357722
atg4	0.161892	0.0377633	0.269593	0.115703		0.178636	0.107625	0.114689	0.142209	0.124899
atg8*	0.01	0.02	0.03			0.01	0.02	0.03
*: assign a small value because of unquantifiable of ATG8-PE/ATG8 in this line.
Fig. 1d
Strain	Control							AZD8055
srta1	0.0348444	0.0975116	0.0500653	0.0154848	0.0842072	0.0121287	0.0269692	1.00885	0.521829	1.45897	0.877824	1.13253
UVM4	0.106049	0.13005	0.033665	0.175214	0.575689			0.395262	0.419581	2.46452
atg1	0.0604231	0.0486712	0.0388194	0.0712832				0.672513	1.63897	0.983295	0.763338
atg11	0.0614732	0.108481	0.0672154	0.0821724				0.122213	0.434885	0.367407	0.290622
atg13	0.00962248	0.0636263	0.0223663	0.0583828	0.0850644			0.278557	0.213049	0.108465	0.411048	0.16856
atg101	0.00978447	0.0106199	0.0641851	0.0301415	0.079446	0.00794988	0.0900604	0.771903	0.492066	1.64946	0.827524	2.11743	0.0877945	0.817154
atg6	0.178435	0.0950746	0.0583755	0.0227412	0.029277	0.138548		0.0720312	0.180983	0.137925	0.0473262	0.183542	0.2618
atg14	0.0198565	0.182996	0.114833					0.399359	2.48396	1.28159
vps15	0.0459156	0.0443632	0.052253					0.0152445	0.0238824	0.0400934
vps34	0.0189774	0.0100247	0.0622813					0.0685786	0.0442594	0.113264
atg2	0.190249	0.128346	0.0852082	0.0182895	0.035607	0.134939		0.0482162	0.0257188	0.0680963	0.0456681	0.157088	0.0983506
atg9	1.73097	0.489778	0.992772	0.625727	2.66072			0.667977	2.28677	2.34137	3.11863
atg18	0.0680435	0.0512046	0.0864349	0.0420044	0.0819831			0.527835	0.723612	1.4422	0.312941	0.157385
atg7	0.0208866	0.0299394	0.026303	0.0171701				0.00877253	0.0282996	0.0438481	0.0355105
